# Torix group *Rickettsia* are widespread in New Zealand freshwater amphipods: using blocking primers to rescue host COI sequences

**DOI:** 10.1101/2020.05.28.120196

**Authors:** Eunji Park, Robert Poulin

## Abstract

Endosymbionts and intracellular parasites are common in arthropods and other invertebrate hosts. As a consequence, (co)amplification of untargeted bacterial sequences has been occasionally reported as a common problem in DNA barcoding. The bacterial genus *Rickettsia* belongs to the order Rickettsiales and consists of two lineages: one including diverse pathogens infecting arthropod hosts, the other consisting of non-pathogenic species with a broader host taxonomic range. While discriminating among amphipod species with universal primers for the COI region, we unexpectedly detected rickettsial endosymbionts belonging to the Torix group. To map the distribution and diversity of *Rickettsia* among amphipods hosts, we conducted a nationwide molecular screening of seven families of freshwater amphipods collected throughout New Zealand. In addition to uncovering a diversity of Torix group *Rickettsia* across multiple amphipod populations from three different families, our research indicates that 1) detecting Torix *Rickettsia* with universal primers is not uncommon, 2) obtaining ‘*Rickettsia* COI sequences’ from many host individuals is highly likely when a population is infected, and 3) obtaining ‘host COI’ may not be possible with a conventional PCR if an individual is infected. Because *Rickettsia* COI is highly conserved across diverse host taxa, we were able to design blocking primers that can be used in a wide range of host species infected with Torix *Rickettsia*. We propose the use of blocking primers to circumvent problems caused by unwanted amplification of *Rickettsia* and to obtain targeted host COI sequences for DNA barcoding, population genetics, and phylogeographic studies.
