## Supplementary Table for "Torix group *Rickettsia* are widespread in New Zealand freshwater amphipods: using blocking primers to rescue host COI sequences"

### Sheet: Table_1_Sampling and screening
Torix group Rickettsia are prevalent in New Zealand freshwater amphipods: using blocking primers to rescue host COI sequences Eunji Park and Robert Poulin
Table 1. Sampling sites and screening results.
Habitat	Location ID	Region	Type	Location	Species	GPS	number of tubes	number of individuals per tube	total number of individuals used for screening	Rickettsia	Sequence	number of tubes positive for Microsporidia	Location ID	16S rRNA	gltA	atpA	COI
Freshwater	N1	Northland	River	Mangatete River	Paracalliope	35°01'39.5"S 173°19'34.6"E	12	4	48				N1
Freshwater	N2	Northland	Stream	Hukerenui	Paracalliope	35°31'27.5"S 174°12'29.4"E	12	4	48				N2
Freshwater	N23	Northland	Stream	Ruakaka	Paracalliope	35°54'15.5"S 174°26'07.5"E	12	4	48				N23
Freshwater	N26	Northland	Stream	Kaiwaka	Paracalliope	36°09'44.0"S 174°26'36.3"E	12	4	48				N26
Freshwater	N22	Auckland	Stream	Makarau	Paracalliope	36°31'53.0"S 174°27'19.1"E	2	4	8				N22
Freshwater	N3	Auckland	Stream	Kaukapakapa	Paracalliope	36°37'17.1"S 174°30'09.1"E	12	4	48				N3
Freshwater	N5	Auckland	Pond	Wairere Reserve	Paracalliope	36°24'23.4"S 174°38'23.7"E	12	4	48				N5
Freshwater	N27	Waikato	Stream	Mangatarata	Paracalliope	37°16'47.2"S 175°21'47.4"E	3	4	12				N27
Freshwater	N28	Waikato	Stream	Tahuna	Paracalliope	37°26'39.5"S 175°29'13.3"E	12	4	48				N28
Freshwater	N4	Waikato	Stream	Waerenga	Paracalliope	37°22'28.1"S 175°13'54.8"E	12	4	48				N4
Freshwater	N6	Waikato	Stream	Kaihere	Paracalliope	37°21'54.1"S 175°25'44.7"E	12	4	48				N6
Freshwater	N7	Waikato	Stream	Tauwhare	Paracalliope	37°45'30.3"S 175°27'20.1"E	8	4	32				N7
Freshwater	N8	Hawke's Bay	Stream	Haumoana	Paracalliope	39°36'46.7"S 176°56'14.4"E	12	4	48				N8
Freshwater	N30	Hawke's Bay	Stream	Clive	Paracalliope	39°35'24.8"S 176°54'51.4"E	12	4	48				N30
Freshwater	N31	Hawke's Bay	River	Tutaekuri River	Paracalliope	39°32'58.8"S 176°51'27.2"E	4	4	16				N31
Freshwater	N32	Hawke's Bay	Stream	Pakipaki	Paracalliope	39°41'44.5"S 176°47'27.8"E	3	4	12				N32
Freshwater	N34	Hawke's Bay	River	Waipawa River	Paracalliope	39°56'48.0"S 176°35'09.3"E	2	4	8	Y	1*	2	N34	Y	Y		Y
Freshwater	N12	Taranaki	Stream	Manaia	Paracalliope	39°32'56.1"S 174°06'22.0"E	12	4	48				N12
Freshwater	N13	Taranaki	Stream	Tirorangi	Paracalliope	39°01'18.1"S 174°19'25.5"E	10	4	40				N13
Freshwater	N17	Taranaki	Stream	Mokoia	Paracalliope	39°38'07.3"S 174°22'37.9"E	4	4	16	Y	1*	2	N17	Y
Freshwater	N18	Taranaki	Stream	Rahotu	Paracalliope	39°19'26.1"S 173°48'11.6"E	12	4	48				N18
Freshwater	N11	Manawatu-Wanganui	Stream	Okoia	Paracalliope	39°53'14.1"S 175°06'21.7"E	12	4	48	Y	1*	5	N11	Y
Freshwater	N9	Manawatu-Wanganui	Stream	Woodville	Paracalliope	40°20'55.7"S 175°52'48.0"E	12	4	48				N9
Freshwater	N10	Wellington	River	Waikanae River	Paracalliope	40°52'33.9"S 175°02'07.4"E	12	4	48				N10
Freshwater	N14	Wellington	Stream	Porirua stream	Paracalliope	41°08'14.8"S 174°50'34.7"E	12	4	48	Y	1	1	N14	Y
Freshwater	N35	Wellington	River	Waipoua River	Paracalliope	40°56'43.4"S 175°40'01.3"E	12	4	48	Y	1*	1	N35	Y	Y
Freshwater	N36	Wellington	Stream	South Featherston	Paracalliope	41°07'59.0"S 175°19'41.1"E	4	4	16	Y	1*	4	N36	Y		Y
Freshwater	N37	Wellington	River	Hutt River	paracalliope	41°09'41.1"S 174°58'59.6"E	3	4	12	Y	1*	1	N37	Y		Y
Freshwater	S27	Tasman	Stream	Pohara	Paracalliope	40°50'08.1"S 172°53'07.2"E	12	4	48				S27
Freshwater	S3	Tasman	River	Motueka River	Paracalliope	41°05'26.0"S 173°00'38.4"E	12	4	48				S3
Freshwater	S4	Tasman	Stream	Riwaka	Paracalliope	41°04'32.2"S 172°59'43.2"E	12	4	48				S4
Freshwater	S5	Tasman	River	Waimea River	Paracalliope	41°18'35.5"S 173°07'43.7"E	12	4	48				S5
Freshwater	S12	Nelson	Pond	Queen's Gardens	Paracalliope	41°16'24.1"S 173°17'25.5"E	12	4	48				S12
Freshwater	S2	Nelson	River	Matai River	Paracalliope	41°16'20.9"S 173°17'30.4"E	12	4	48				S2
Freshwater	S11	Malborough	River	Opawa River	Paracalliope	41°30'04.8"S 173°57'45.7"E	12	4	48				S11
Freshwater	S6	Malborough	Stream	Grovetown	Paracalliope	41°28'43.4"S 173°58'23.0"E	12	4	48				S6
Freshwater	S1	Canterbury	River	Waitaki River	Paracalliope	44°55'25.0"S 171°05'58.7"E	12	4	48	Y	1	9	S1	Y		Y
Freshwater	S28	Canterbury	River	Otaio River	Paracalliope	44°32'46.4"S 171°10'44.5"E	2	4	8	Y	1*	1	S28	Y
Freshwater	S29	Canterbury	River	Opihi River	Paracalliope	44°15'43.8"S 171°15'58.0"E	1	4	4	Y	1*	1	S29	Y	Y	Y
Freshwater	S30	Canterbury	Stream	Winchester	Paracalliope	44°11'00.4"S 171°16'32.3"E	12	4	48	Y	1	12	S30	Y	Y	Y	Y
Freshwater	S32	Canterbury	Stream	Lake Benmore	Paracalliope	44°23'49.5"S 170°11'52.9"E	3	4	12	Y	1	3	S32	Y	Y	Y
Freshwater	S46	Canterbury	River	Amberley	Paracalliope	43°09'57.5"S 172°43'28.2"E	12	4	48				S46
Freshwater	S47	Canterbury	Stream	Waikuku	Paracalliope	43°17'44.4"S 172°40'09.1"E	12	4	48				S47
Freshwater	S16	Otago	Lake	Lake Waihola	Paracalliope	46°01'10.3"S 170°05'50.8"E	12	4	48	Y	1	6	S16	Y	Y	Y
Freshwater	S19	Otago	Lagoon	Tomahawk Lagoon	paracalliope	45°54'07.4"S 170°33'06.8"E	12	4	48				S19
Freshwater	S34	Otago	Stream	Tokomairiro	Paracalliope	46°08'07.2"S 169°57'57.4"E	12	4	48	Y	1*	2	S34			Y
Freshwater	S35	Otago	River	Clutha River	Paracalliope	46°14'35.0"S 169°45'21.8"E	12	4	48				S35
Freshwater	S36	Otago	Stream	Waiwera	Paracalliope	46°12'02.8"S 169°30'04.1"E	12	4	48				S36
Freshwater	S37	Otago	Stream	Clinton	Paracalliope	46°12'19.4"S 169°23'06.1"E	12	4	48	Y	1	3	S37		Y	Y	Y
Freshwater	S45	Otago	Stream	Owaka	Paracalliope	46°26'39.3"S 169°40'42.7"E	12	4	48	Y	1	4	S45	Y			Y
Freshwater	S48	Otago	Stream	Waitati	Paracalliope	45°44'58.9"S 170°34'16.0"E	12	4	48	Y	1	10	S48	Y	Y	Y
Freshwater	S14	Southland	River	Waiau river	Paracalliope	46°07'43.6"S 167°41'10.0"E	6	4	24				S14
Freshwater	S15	Southland	Stream	Tokanui	Paracalliope	46°34'10.8"S 168°55'29.8"E	16	4	64	Y	1	11	S15	Y		Y
Freshwater	S38	Southland	Stream	Pukerau	Paracalliope	46°05'45.9"S 169°06'03.7"E	12	4	48	Y	1	1	S38	Y	Y	Y
Freshwater	S39	Southland	River	Mataura River	Paracalliope	46°05'53.9"S 168°57'01.8"E	12	4	48	Y	1	12	S39
Freshwater	S40	Southland	Stream	Waimumu	Paracalliope	46°12'03.1"S 168°51'13.1"E	12	4	48	Y	1	11	S40			Y
Freshwater	S41	Southland	Stream	Waimahaka	Paracalliope	46°30'46.6"S 168°48'21.0"E	12	4	48	Y	1	11	S41	Y	Y	Y	Y
Freshwater	S43	Southland	Southland	Haldane	Paracalliope	46°37'47.0"S 169°01'23.7"E	12	4	48	Y	1	5	S43	Y		Y
Freshwater	S44	Southland	Southland	Niagara Falls	Paracalliope	46°35'42.1"S 169°08'04.0"E	12	4	48	Y	1	8	S44	Y	Y	Y
Freshwater	S33	Otago	Stream	Crown Range	Paraleptamphopus sp.	44°58'48.3"S 168°56'35.1"E	6	8	48				S33
Freshwater	S50	Otago	Stream	Herbert	Paraleptamphopus sp.	45°14'59.3"S 170°45'37.0"E	24	1	24	Y	1*	9	S50	Y	Y	Y	Y
Freshwater	N17	Taranaki	Stream	Mokoia	Paraleptamphopus sp.	39°38'07.3"S 174°22'37.9"E	2	1	2	Y	1	1	N17		Y
Freshwater	S33	Otago	Stream	Crown Range	Paraleptamphopus sp.	44°58'48.3"S 168°56'35.1"E	8	1	8				S33
Freshwater	N17	Taranaki	Stream	Mokoia	Parorchestia tenuis	39°38'07.3"S 174°22'37.9"E	1	1	1				N17		Y	Y	Y
Freshwater	S26	Tasman	River	Takaka River	Parorchestia tenuis	40°49'47.0"S 172°47'33.9"E	2	1	2				S26
Freshwater	N36	Wellington	Stream	South Featherston	Parorchestia tenuis	41°07'59.0"S 175°19'41.1"E	1	1	1				N36			Y
Freshwater	S8	Canterbury	Water reservoir	Anzac drive Reserve	Parorchestia tenuis	43°29'58.7"S 172°42'09.4"E	24	1	24				S8
Freshwater	N15	Manawatu-Wanganui	River	Manawatu River	Parorchestia tenuis	40°28'25.4"S 175°16'44.1"E	8	1	8				N15
Freshwater	N24	Northland	Stream	Kaeo	Parorchestia tenuis	35°05'04.6"S 173°43'08.1"E	8	1	8				N24
Freshwater	S33	Otago	Stream	Crown Range	undescribed sp.	44°58'48.3"S 168°56'35.1"E	4	7	28	Y	1	4	S33	Y		Y	Y
Freshwater	S39	Southland	River	Mataura River	Paraleptamphopus sp.	46°05'53.9"S 168°57'01.8"E	12	4	48	Y	1*	12	S39	Y
Freshwater	S16	Otago	Lake	Lake Waihola	Talitridae sp.	46°01'10.3"S 170°05'50.8"E	4	1	4				S16
Esturine	S7	Canterbury	Estuary	Avon Heathcote estuary	Melita	43°31'17.2"S 172°43'37.0"E	12	4	48				S7
Esturine	S21	Otago	Estuary	Kaikorai estuary	Melita	45°55'30.5"S 170°23'32.4"E	12	4	48				S21
Esturine	S16	Otago	Lake	Lake Waihola	Paracorophium	46°01'10.3"S 170°05'50.8"E	7	1	7				S16
Esturine	S21	Otago	estuary	Kaikorai estuary	Paracorophium	45°55'30.5"S 170°23'32.4"E	12	4	48				S21
Esturine	S10	Tasman	Estuary	Aorere River	Paracorophium	40°40'51.6"S 172°40'15.8"E	19	3	57				S10
Esturine	S13	Tasman	Inlet	Waimea Inlet	Phreatogammarus sp.	41°18'28.6"S 173°09'00.6"E	15	4	60				S13
									2678

### Sheet: Table_2_16S
Table 2. 16S rRNA sequences of Torix Rickettsia that were obtained from GenBank
Order	Host	Sequence name	Accession ID	References
Amoeba	Nuclearia pattersoni		AY364636.1	Dyková et al. 2003
Amoeba	Pompholyxophrys punicea	Uncultured Rickettsiales bacterium clone LG127_1 16S ribosomal RNA gene, partial sequence	MK616427.1	Galindo et al. 2019
Annelida	Hemiclepsis marginata	Rickettsia endosymbiont of Hemiclepsis marginata gene for 16S rRNA, partial sequence	AB113215.1	Kikuchi and Fukatsu 2005
Annelida	Torix tsukubana	Rickettsia endosymbiont of Torix tukubana gene for 16S rRNA, partial sequence	AB113214.1	Kikuchi and Fukatsu 2005
Annelida	Hemiclepsis marginata	Rickettsia endosymbiont of Hemiclepsis marginata gene for 16S rRNA, partial sequence	AB066352.1	Kikuchi et al. 2002
Annelida	Torix tagoi	Rickettsia endosymbiont of Torix tagoi gene for 16S rRNA, partial sequence	AB066351.1	Kikuchi et al. 2005
Arachnida	Mermessus fradeorum	Uncultured Rickettsia sp. clone R1 16S ribosomal RNA gene, partial sequence	MN028388.1	White et al. 2019
Coleoptera	Deronectes	Rickettsia endosymbiont of Deronectes delarouzei partial 16S rRNA gene	FM955312.1	Ku ̈chler et al. 2009
Coleoptera	Deronectes	Rickettsia endosymbiont of Deronectes aubei partial 16S rRNA gene	FM955310.1	Ku ̈chler et al. 2009
Coleoptera	Deronectes	Rickettsia endosymbiont of Deronectes semirufus partial 16S rRNA gene	FM955311.1	Ku ̈chler et al. 2009
Coleoptera	Deronectes	Rickettsia endosymbiont of Deronectes platynotus partial 16S rRNA gene, clone 10	FM177877.1	Ku ̈chler et al. 2009
Coleoptera	Deronectes	Rickettsia endosymbiont of Deronectes platynotus partial 16S rRNA gene, clone 9	FM177876.1	Ku ̈chler et al. 2009
Coleoptera	Deronectes	Rickettsia endosymbiont of Deronectes platynotus partial 16S rRNA gene, clone 2	FM177869.1	Ku ̈chler et al. 2009
Coleoptera	Deronectes	Rickettsia endosymbiont of Deronectes platynotus partial 16S rRNA gene, clone 6	FM177873.1	Ku ̈chler et al. 2009
Coleoptera	Deronectes	Rickettsia endosymbiont of Deronectes platynotus partial 16S rRNA gene, clone 5	FM177872.1	Ku ̈chler et al. 2009
Coleoptera	Deronectes	Rickettsia endosymbiont of Deronectes platynotus partial 16S rRNA gene, clone 4	FM177871.1	Ku ̈chler et al. 2009
Coleoptera	Deronectes	Rickettsia endosymbiont of Deronectes platynotus partial 16S rRNA gene, clone 1	FM177868.1	Ku ̈chler et al. 2009
Coleoptera	Deronectes	Rickettsia endosymbiont of Deronectes platynotus partial 16S rRNA gene, clone 7	FM177874.1	Ku ̈chler et al. 2009
Coleoptera	Deronectes	Rickettsia endosymbiont of Deronectes platynotus partial 16S rRNA gene, clone 8	FM177875.1	Ku ̈chler et al. 2009
Coleoptera	Deronectes	Rickettsia endosymbiont of Deronectes platynotus partial 16S rRNA gene, clone 3	FM177870.1	Ku ̈chler et al. 2009
Diptera	Phlebotomus chinensis	Uncultured Rickettsiaceae bacterium clone HNB114 16S ribosomal RNA gene, partial sequence	KX363668.1	Chen et al. 2016
Diptera	Phlebotomus chinensis	Uncultured Rickettsiaceae bacterium clone HN_Rc1 16S ribosomal RNA gene, partial sequence	KX363666.1	Chen et al. 2016
Diptera	Limonia chorea	Rickettsia limoniae strain Gent 16S ribosomal RNA gene, partial sequence	AF322442.1	Perlman et al. 2006
Diptera	Culicoides	Uncultured Rickettsia sp. isolate IIB-N27 16S ribosomal RNA gene, partial sequence	KY777733.1	Pilgrim et al. 2017
Diptera	Culicoides	Uncultured Rickettsia sp. isolate IIB-rie1 16S ribosomal RNA gene, partial sequence	KY777726.1	Pilgrim et al. 2017
Diptera	Culicoides	Uncultured Rickettsia sp. isolate IIB-st3 16S ribosomal RNA gene, partial sequence	KY777724.1	Pilgrim et al. 2017
Diptera	Culicoides	Uncultured Rickettsia sp. isolate IIB-dudd1 16S ribosomal RNA gene, partial sequence	KY777731.1	Pilgrim et al. 2017
Diptera	Culicoides	Uncultured Rickettsia sp. isolate IIB-pul3swe 16S ribosomal RNA gene, partial sequence	KY777730.1	Pilgrim et al. 2017
Diptera	Culicoides	Uncultured Rickettsia sp. isolate IIB-imp14 16S ribosomal RNA gene, partial sequence	KY777729.1	Pilgrim et al. 2017
Diptera	Culicoides	Uncultured Rickettsia sp. isolate IIB-pul1cors 16S ribosomal RNA gene, partial sequence	KY777727.1	Pilgrim et al. 2017
Diptera	Culicoides	Uncultured Rickettsia sp. isolate IIB-dudd5 16S ribosomal RNA gene, partial sequence	KY777723.1	Pilgrim et al. 2017
Diptera	Culicoides	Uncultured Rickettsia sp. isolate IIB-sal1 16S ribosomal RNA gene, partial sequence	KY777725.1	Pilgrim et al. 2017
Diptera	Culicoides	Uncultured Rickettsia sp. isolate IIB-pul23uk 16S ribosomal RNA gene, partial sequence	KY777728.1	Pilgrim et al. 2017
Diptera	Culicoides	Uncultured Rickettsia sp. isolate IIB-N5 16S ribosomal RNA gene, partial sequence	KY777722.1	Pilgrim et al. 2017
Diptera	Lutzomyia apache	Rickettsia endosymbiont of Lutzomyia apache isolate LA-1 16S ribosomal RNA gene, partial sequence	EU223247.1	Reeves et al. 2008
Hemiptera	Centrotus cornutus	Rickettsia endosymbiont of Centrotus cornutus clone 14 16S ribosomal RNA gene, partial sequence	MN082138.1	Kobiałka et al. 2019
Hemiptera	Gargara genistae	Rickettsia endosymbiont of Gargara genistae clone 18 16S ribosomal RNA gene, partial sequence	MN082141.1	Kobiałka et al. 2019
Hemiptera	Macrolophus	Rickettsia endosymbiont of Macrolophus sp. partial 16S rRNA gene, clone MP1492-2	HE583203.1	Machtelinckx et al. 2012
Hemiptera	Platypleura kaempferi	Uncultured bacterium clone PK-41 16S ribosomal RNA gene, partial sequence	KR911839.1	NA
Hemiptera	Nephotettix cincticeps	Rickettsia symbiont of Nephotettix cincticeps gene for 16S rRNA, partial sequence	AB702995.1	Noda et al. 2012
Hemiptera	Nephotettix cincticeps	Rickettsia symbiont of Nephotettix cincticeps isolate WHCUTA-121 16S ribosomal RNA gene, partial sequence	KU586121.1	Noda et al. 2012
Hemiptera	Nephotettix cincticeps	Rickettsia symbiont of Nephotettix cincticeps isolate WHCUTA-130 16S ribosomal RNA gene, partial sequence	KU586122.1	Noda et al. 2012
Hemiptera	Bemisia tabaci	Rickettsia endosymbiont of Bemisia tabaci 16S ribosomal RNA gene, partial sequence	MG063879.1	Wang et al. 2020
Hymenoptera	Atta colombica	Uncultured bacterium partial 16S rRNA gene, clone SICT1426_N9D2_16S_B	LN570502.1	NA
Hymenoptera	Asobara tabida	Rickettsia endosymbiont of Asobara tabida clone At-R 16S ribosomal RNA gene	FJ603467	Zouache et al. 2009
Megaloptera	Sialis lutaria	Rickettsia endosymbiont of Sialis lutaria isolate SLut2 16S ribosomal RNA gene, partial sequence	MF156636	Gerth et al. 2017
Megaloptera	Sialis lutaria	Rickettsia endosymbiont of Sialis lutaria isolate SLut1 16S ribosomal RNA gene, partial sequence	MF156635	Gerth et al. 2017
NA	environmental sample	Uncultured bacterium partial 16S rRNA gene, isolate BF0002D065	AM697554.1	Rintala,H., Pitkaranta,M., Toivola,M., Paulin,L. and Nevalainen,A.
Oligochaeta	Mesenchytraeus sp.	Uncultured bacterium gene for 16S rRNA, partial sequence, clone: MspOz-10-Sw-2-063	AB991365.1	Murakami et al. 2015
Psocoptera	Cerobasis guestfalica	Rickettsia endosymbiont of Cerobasis guestfalica strain Anglesey 16S ribosomal RNA gene, partial sequence	DQ652595.1	Perotti et al. 2006
Psocoptera	Cerobasis guestfalica	Rickettsia endosymbiont of Cerobasis guestfalica strain Gwynedd 16S ribosomal RNA gene, partial sequence	DQ652596.1	Perotti et al. 2006

### Sheet: Table_3_glta
Table 2. GltA sequences of Torix Rickettsia that were obtained from GenBank
Order	Sequence name	Accession ID	References
Arachnida	Rickettsia endosymbiont of Oedothorax gibbosus isolate W035 citrate synthase gene, partial cds	HQ286289.1	Vanthournout et al. 2011
Arachnida	Rickettsia endosymbiont of Pityohyphantes phrygianus citrate synthase gene, complete sequence	DQ231491.1	Goodacre et al. 2006
Arachnida	Rickettsia endosymbiont of Araneus diadematus citrate synthase gene, complete sequence	DQ231490.1	Goodacre et al. 2006
Arachnida	Rickettsia endosymbiont of Oedothorax retusus clone RickD315 citrate synthase gene, partial cds	JN889707.1	Vanthournout et al. 2011
Arachnida	Rickettsia endosymbiont of Theridiidae sp. citrate synthase gene, complete sequence	DQ231486.1	Goodacre et al. 2006
Arachnida	Rickettsia endosymbiont of Erigone dentipalpis citrate synthase gene, complete sequence	DQ231492.1	Goodacre et al. 2006
Arachnida	Rickettsia endosymbiont of Hylaphantes graminicola citrate synthase gene, complete sequence	DQ231487.1	Goodacre et al. 2006
Arachnida	Rickettsia endosymbiont of Lepthyphantes zimmermani citrate synthase gene, complete sequence	DQ231488.1	Goodacre et al. 2006
Arachnida	Rickettsia endosymbiont of Microneta viaria citrate synthase gene, complete sequence	DQ231493.1	Goodacre et al. 2006
Arachnida	Rickettsia endosymbiont of Walckenaeria cuspidata citrate synthase gene, complete sequence	DQ231489.1	Goodacre et al. 2006
Arachnida	Rickettsia endosymbiont of Meta mengei citrate synthase gene, complete sequence	DQ231482.1	Goodacre et al. 2006
Arachnida	Rickettsia endosymbiont of Troxochrus scabriculus citrate synthase gene, complete sequence	DQ231485.1	Goodacre et al. 2006
Arachnida	Rickettsia endosymbiont of Gnathonarium dentatum citrate synthase gene, complete sequence	DQ231484.1	Goodacre et al. 2006
Arachnida	Rickettsia endosymbiont of Meta mengei citrate synthase gene, complete sequence	DQ231483.1	Goodacre et al. 2006
Coleoptera	Rickettsia endosymbiont of Deronectes delarouzei partial gltA gene for citrate synthase	FM955313.1	Ku ̈chler et al. 2009
Coleoptera	Rickettsia endosymbiont of Deronectes aubei partial gltA gene for citrate synthase	FM955315.1	Ku ̈chler et al. 2009
Coleoptera	Rickettsia endosymbiont of Deronectes platynotus partial gltA gene for citrate synthase	FM177878.1	Ku ̈chler et al. 2009
Coleoptera	Rickettsia endosymbiont of Deronectes semirufus partial gltA gene for citrate synthase	FM955314.1	Ku ̈chler et al. 2009
Diptera	Rickettsia endosymbiont of Achalcus cinereus strain 86 citrate synthase (gltA) gene, partial cds	JQ925562.1	Martin et al. 2013
Diptera	Rickettsia endosymbiont of Rhaphium appendiculatum strain 8 citrate synthase (gltA) gene, partial cds	JQ925544.1	Martin et al. 2013
Diptera	Rickettsia endosymbiont of Lutzomyia apache GltA (gltA) gene, partial cds	EU368001.1	Reeves et al. 2008
Diptera	Rickettsia endosymbiont of Medetera muralis strain 187 citrate synthase (gltA) gene, partial cds	JQ925597.1	Martin et al. 2013
Diptera	Rickettsia endosymbiont of Chrysotimus molliculus strain 159 citrate synthase (gltA) gene, partial cds	JQ925586.1	Martin et al. 2013
Diptera	Rickettsia endosymbiont of Dolichopus wahlbergi strain 76B citrate synthase (gltA) gene, partial cds	JQ925557.1	Martin et al. 2013
Diptera	Rickettsia endosymbiont of Dolichopus wahlbergi strain 76A citrate synthase (gltA) gene, partial cds	JQ925556.1	Martin et al. 2013
Diptera	Rickettsia endosymbiont of Clinocera sp. strain 249 citrate synthase (gltA) gene, partial cds	JQ925615.1	Martin et al. 2013
Diptera	Rickettsia endosymbiont of Phyllodromia melanocephala strain 238 citrate synthase (gltA) gene, partial cds	JQ925609.1	Martin et al. 2013
Diptera	Rickettsia endosymbiont of Chrysotimus flaviventris strain 144 citrate synthase (gltA) gene, partial cds	JQ925578.1	Martin et al. 2013
Diptera	Uncultured Rickettsia sp. clone Rs.IIB-imp14 citrate synthase (gltA) gene, partial cds	KY765379.1	Pilgrim et al. 2017
Diptera	Uncultured Rickettsia sp. clone Rs.IIB-rie1 citrate synthase (gltA) gene, partial cds	KY765383.1	Pilgrim et al. 2017
Diptera	Uncultured Rickettsia sp. clone Rs.IIB-N1 citrate synthase (gltA) gene, partial cds	KY765376.1	Pilgrim et al. 2017
Diptera	Uncultured Rickettsia sp. clone Rs.IIB-st3 citrate synthase (gltA) gene, partial cds	KY765385.1	Pilgrim et al. 2017
Diptera	Uncultured Rickettsia sp. clone Rs.IIB-N28 citrate synthase (gltA) gene, partial cds	KY765374.1	Pilgrim et al. 2017
Diptera	Uncultured Rickettsia sp. clone Rs.IIB-pul23uk citrate synthase (gltA) gene, partial cds	KY765381.1	Pilgrim et al. 2017
Diptera	Uncultured Rickettsia sp. clone Rs.IIB-sal1 citrate synthase (gltA) gene, partial cds	KY765384.1	Pilgrim et al. 2017
Diptera	Uncultured Rickettsia sp. clone Rs.IIB-pul3swe citrate synthase (gltA) gene, partial cds	KY765380.1	Pilgrim et al. 2017
Diptera	Uncultured Rickettsia sp. clone Rs.IIB-N27 citrate synthase (gltA) gene, partial cds	KY765375.1	Pilgrim et al. 2017
Diptera	Uncultured Rickettsia sp. clone Rs.IIB-dudd5 citrate synthase (gltA) gene, partial cds	KY765378.1	Pilgrim et al. 2017
Diptera	Rickettsia endosymbiont of Gymnopternus metallicus strain 30 citrate synthase (gltA) gene, partial cds	JQ925549.1	Martin et al. 2013
Diptera	Rickettsia endosymbiont of Sphyrotarsus argyrostomus strain 325 citrate synthase (gltA) gene, partial cds	JQ925623.1	Martin et al. 2013
Diptera	Rickettsia endosymbiont of Microphor holosericeus strain 252 citrate synthase (gltA) gene, partial cds	JQ925617.1	Martin et al. 2013
Diptera	Rickettsia endosymbiont of Hilara interstincta strain 248 citrate synthase (gltA) gene, partial cds	JQ925614.1	Martin et al. 2013
Diptera	Rickettsia endosymbiont of Chrysotus blepharosceles strain 77 citrate synthase (gltA) gene, partial cds	JQ925558.1	Martin et al. 2013
Diptera	Rickettsia endosymbiont of Argyra atriceps strain 19 citrate synthase (gltA) gene, partial cds	JQ925548.1	Martin et al. 2013
Diptera	Rickettsia endosymbiont of Empis bicuspidata strain 250 citrate synthase (gltA) gene, partial cds	JQ925616.1	Martin et al. 2013
Diptera	Rickettsia endosymbiont of Campsicnemus picticornis strain 56 citrate synthase (gltA) gene, partial cds	JQ925555.1	Martin et al. 2013
Diptera	Rickettsia endosymbiont of Argyra vestita strain 160 citrate synthase (gltA) gene, partial cds	JQ925587.1	Martin et al. 2013
Diptera	Rickettsia endosymbiont of Gymnopternus brevicornis strain 190 citrate synthase (gltA) gene, partial cds	JQ925600.1	Martin et al. 2013
Diptera	Rickettsia endosymbiont of Argyra atriceps strain 122 citrate synthase (gltA) gene, partial cds	JQ925569.1	Martin et al. 2013
Diptera	Rickettsia endosymbiont of Neurigona lineata strain 183 citrate synthase (gltA) gene, partial cds	JQ925596.1	Martin et al. 2013
Diptera	Rickettsia endosymbiont of Medetera dendrobaena strain 129 citrate synthase (gltA) gene, partial cds	JQ925571.1	Martin et al. 2013
Diptera	Rickettsia endosymbiont of Medetera parenti strain 226 citrate synthase (gltA) gene, partial cds	JQ925607.1	Martin et al. 2013
Diptera	Rickettsia endosymbiont of Empis nigripes strain 254 citrate synthase (gltA) gene, partial cds	JQ925618.1	Martin et al. 2013
Diptera	Rickettsia endosymbiont of Dolichopus claviger strain 15 citrate synthase (gltA) gene, partial cds	JQ925546.1	Martin et al. 2013
Diptera	Rickettsia endosymbiont of Medetera saxatilis strain 189 citrate synthase (gltA) gene, partial cds	JQ925599.1	Martin et al. 2013
Diptera	Rickettsia endosymbiont of Chrysotus laesus strain D2 citrate synthase (gltA) gene, partial cds	JQ925625.1	Martin et al. 2013
Diptera	Rickettsia endosymbiont of Hydrophorus borealis strain 107 citrate synthase (gltA) gene, partial cds	JQ925566.1	Martin et al. 2013
Diptera	Rickettsia endosymbiont of Hercostomus praeceps strain 141 citrate synthase (gltA) gene, partial cds	JQ925577.1	Martin et al. 2013
Hemiptera	Rickettsia endosymbiont of Bemisia tabaci GltA (gltA) gene, partial cds	MG063880.1	Wang et al. 2020
Hemiptera	Rickettsia symbiont of Nephotettix cincticeps isolate WHCUTA-130 citrate (Si)-synthase (gltA) gene, partial cds	KU586334.1	Noda et al. 2012
Hemiptera	Rickettsia symbiont of Nephotettix cincticeps isolate WHCUTA-121 citrate (Si)-synthase (gltA) gene, partial cds	KU586333.1	Noda et al. 2012
Hemiptera	Rickettsia endosymbiont of Cimex lectularius isolate SouthDakota1 citrate synthase (gltA) gene, partial cds	MN788122.1	Potts et al. 2020
Hymenoptera	Rickettsia endosymbiont of Quadrastichus mendeli clone RiQm_13 citrate synthase (gltA) gene, partial cds	KX673391.1	Gualtieri et al. 2017
Hymenoptera	Rickettsia endosymbiont of Quadrastichus mendeli clone RiQm_10 citrate synthase (gltA) gene, partial cds	KX673390.1	Gualtieri et al. 2017
Hymenoptera	Rickettsia endosymbiont of Quadrastichus mendeli clone RiQm_7 citrate synthase (gltA) gene, partial cds	KX673389.1	Gualtieri et al. 2017
Hymenoptera	Rickettsia endosymbiont of Quadrastichus mendeli clone RiQm_4 citrate synthase (gltA) gene, partial cds	KX673388.1	Gualtieri et al. 2017
Hymenoptera	Rickettsia endosymbiont of Quadrastichus mendeli clone RiQm_1 citrate synthase (gltA) gene, partial cds	KX673387.1	Gualtieri et al. 2017
Siphonaptera	Rickettsia endosymbiont of Nosopsyllus laeviceps laeviceps GltA gene, partial cds	KX457954.1	Song et al. 2018

### Sheet: Table_4_COI
Table 4. COI sequences of Torix Rickettsia that were obtained from GenBank
Order	Definition in GenBank	Similarity to the query sequence	Accession ID	Date of release	Country	Aware	Voucher?
Amphipoda	Paracalliope fluviatilis haplotype PfH58 cytochrome c oxidase subunit I (COI) gene, partial cds; mitochondrial	1	KR336922.1	2016-05-23	New Zealand	N	N
Amphipoda	Paracalliope fluviatilis haplotype PfH82 cytochrome c oxidase subunit I (COI) gene, partial cds; mitochondrial	0.9984	KR336946.1	2016-05-23	New Zealand	N	N
Amphipoda	Paracalliope fluviatilis haplotype PfH64 cytochrome c oxidase subunit I (COI) gene, partial cds; mitochondrial	0.9984	KR336928.1	2016-05-23	New Zealand	N	N
Amphipoda	Paracalliope fluviatilis haplotype PfH60 cytochrome c oxidase subunit I (COI) gene, partial cds; mitochondrial	0.9984	KR336924.1	2016-05-23	New Zealand	N	N
Amphipoda	Paracalliope fluviatilis haplotype PfH84 cytochrome c oxidase subunit I (COI) gene, partial cds; mitochondrial	0.9969	KR336948.1	2016-05-23	New Zealand	N	N
Amphipoda	Paracalliope fluviatilis haplotype PfH83 cytochrome c oxidase subunit I (COI) gene, partial cds; mitochondrial	0.9969	KR336947.1	2016-05-23	New Zealand	N	N
Amphipoda	Paracalliope fluviatilis haplotype PfH81 cytochrome c oxidase subunit I (COI) gene, partial cds; mitochondrial	0.9969	KR336945.1	2016-05-23	New Zealand	N	N
Amphipoda	Paracalliope fluviatilis haplotype PfH79 cytochrome c oxidase subunit I (COI) gene, partial cds; mitochondrial	0.9969	KR336943.1	2016-05-23	New Zealand	N	N
Amphipoda	Paracalliope fluviatilis haplotype PfH61 cytochrome c oxidase subunit I (COI) gene, partial cds; mitochondrial	0.9969	KR336925.1	2016-05-23	New Zealand	N	N
Amphipoda	Paracalliope fluviatilis haplotype PfH80 cytochrome c oxidase subunit I (COI) gene, partial cds; mitochondrial	0.9953	KR336944.1	2016-05-23	New Zealand	N	N
Amphipoda	Paracalliope fluviatilis haplotype PfH65 cytochrome c oxidase subunit I (COI) gene, partial cds; mitochondrial	0.9953	KR336929.1	2016-05-23	New Zealand	N	N
Amphipoda	Paracalliope fluviatilis haplotype PfH59 cytochrome c oxidase subunit I (COI) gene, partial cds; mitochondrial	0.9938	KR336923.1	2016-05-23	New Zealand	N	N
Arachnida	Rickettsia endosymbiont of Amaurobioides Africana isolate A109 cytochrome oxidase subunit I (COI) gene, partial cds	0.9128	KU600821.1	2016-08-07	South Africa	Y	NA
Arachnida	Rickettsia endosymbiont of Amaurobioides Africana isolate A108 cytochrome oxidase subunit I (COI) gene, partial cds	0.9128	KU600820.1	2016-08-07	South Africa	Y	NA
Arachnida	Rickettsia endosymbiont of Amaurobioides Africana isolate A118 cytochrome oxidase subunit I (COI) gene, partial cds	0.9126	KU600824.1	2016-08-07	South Africa	Y	NA
Arachnida	Rickettsia endosymbiont of Amaurobioides Africana isolate A116 cytochrome oxidase subunit I (COI) gene, partial cds	0.9126	KU600823.1	2016-08-07	South Africa	Y	NA
Arachnida	Uncultured Rickettsia sp. cytochrome oxidase subunit 1 (coxA) gene, partial cds	0.9125	KF005604.1	2014-10-28	Czech Republic	Y	NA
Arachnida	Rickettsia endosymbiont of Amaurobioides Africana isolate A112 cytochrome oxidase subunit I (COI) gene, partial cds	0.9121	KU600822.1	2016-08-07	South Africa	Y	NA
Arachnida	Rickettsia endosymbiont of Amaurobioides Africana isolate A107 cytochrome oxidase subunit I (COI) gene, partial cds	0.9068	KU600819.1	2016-08-07	South Africa	Y	NA
Coeloptera	Pimelia sp. Rif_14_29_2 cytochrome oxidase subunit I (COI) gene, partial cds; mitochondrial	0.9608	MH158029.1	2019-01-28	Germany	N	N
Coleoptera	Pimelia sp. Rif_14_11_10 cytochrome oxidase subunit I (COI) gene, partial cds; mitochondrial	0.9794	MH158027.1	2019-01-28	Germany	N	N
Coleoptera	Pimelia sp. Rif_14_33_1 cytochrome oxidase subunit I (COI) gene, partial cds; mitochondrial	0.9781	MH158030.1	2019-01-28	Germany	N	N
Diptera	Uncultured Rickettsia sp. clone Rs.IIB-imp14 cytochrome c oxidase subunit 1 (coxA) gene, partial cds	0.9212	KY765403.1	2017-08-17	Sweden, UK, Corsica	Y	NA
Diptera	Uncultured Rickettsia sp. clone Rs.IIB-pul1cors cytochrome c oxidase subunit 1 (coxA) gene, partial cds	0.9183	KY765405.1	2017-08-17	Sweden, UK, Corsica	Y	NA
Diptera	Uncultured Rickettsia sp. clone Rs.IIB-dudd1 cytochrome c oxidase subunit 1 (coxA) gene, partial cds	0.9183	KY765401.1	2017-08-17	Sweden, UK, Corsica	Y	NA
Diptera	Uncultured Rickettsia sp. clone Rs.IIB-N27 cytochrome c oxidase subunit 1 (coxA) gene, partial cds	0.9171	KY765399.1	2017-08-17	Sweden, UK, Corsica	Y	NA
Diptera	Uncultured Rickettsia sp. clone Rs.IIB-N1 cytochrome c oxidase subunit 1 (coxA) gene, partial cds	0.9141	KY765400.1	2017-08-17	Sweden, UK, Corsica	Y	NA
Diptera	Uncultured Rickettsia sp. clone Rs.IIB-pul3swe cytochrome c oxidase subunit 1 (coxA) gene, partial cds	0.9139	KY765404.1	2017-08-17	Sweden, UK, Corsica	Y	NA
Diptera	Uncultured Rickettsia sp. clone Rs.IIB-N28 cytochrome c oxidase subunit 1 (coxA) gene, partial cds	0.9139	KY765398.1	2017-08-17	Sweden, UK, Corsica	Y	NA
Diptera	Uncultured Rickettsia sp. clone Rs.IIB-st3 cytochrome c oxidase subunit 1 (coxA) gene, partial cds	0.9135	KY765408.1	2017-08-17	Sweden, UK, Corsica	Y	NA
Diptera	Uncultured Rickettsia sp. clone Rs.IIB-rie1 cytochrome c oxidase subunit 1 (coxA) gene, partial cds	0.9135	KY765406.1	2017-08-17	Sweden, UK, Corsica	Y	NA
Diptera	Mycetophila lunata cytochrome oxidase subunit I (COI) gene, partial cds; mitochondrial	0.911	KM679400.1	2015-01-22	Estonia?	N	Y
Diptera	Uncultured Rickettsia sp. clone Rs.IIB-dudd5 cytochrome c oxidase subunit 1 (coxA) gene, partial cds	0.9107	KY765402.1	2017-08-17	Sweden, UK, Corsica	Y	NA
Diptera	Uncultured Rickettsia sp. clone Rs.IIB-sal1 cytochrome c oxidase subunit 1 (coxA) gene, partial cds	0.8904	KY765407.1	2017-08-17	Sweden, UK, Corsica	Y	NA
Diptera	Chironomidae sp. SSJAB388-13 voucher BIOUG05293-C12 cytochrome oxidase subunit 1 (COI) gene, partial cds; mitochondrial	0.8247	KM966683.1	2018-07-11	Canada	N	Y
Endopterygota	Endopterygota sp. NZAC 03009225 voucher NZAC:03009225 cytochrome oxidase subunit I (COI) gene, partial cds; mitochondrial	0.9891	KP422277.1	2017-02-03	New Zealand	N	Y
Endopterygota	Endopterygota sp. NZAC 03011947 voucher NZAC:03011947 cytochrome oxidase subunit I (COI) gene, partial cds; mitochondrial	0.9797	KP421136.1	2017-02-03	New Zealand	N	Y
Hemiptera	Flavina sp. 1 LZ-2010 cytochrome c oxidase subunit I-like gene, partial sequence; mitochondrial	0.9134	HM452248.1	2010-08-28	China	Y	NA
Hemiptera	Metcalfa pruinosa voucher NSMK:IN20191153 cytochrome c oxidase subunit I (COI) gene, partial cds; mitochondrial	0.9126	MN609260.1	2019-11-24	Korea	N	Y
Hemiptera	Metcalfa pruinosa voucher NSMK:IN20191152 cytochrome c oxidase subunit I (COI) gene, partial cds; mitochondrial	0.9126	MN609259.1	2019-11-24	Korea	N	Y
Hemiptera	Metcalfa pruinosa voucher NSMK:IN20191151 cytochrome c oxidase subunit I (COI) gene, partial cds; mitochondrial	0.9126	MN609258.1	2019-11-24	Korea	N	Y
Hemiptera	Metcalfa pruinosa voucher NSMK:IN20191150 cytochrome c oxidase subunit I (COI) gene, partial cds; mitochondrial	0.9126	MN609257.1	2019-11-24	Korea	N	Y
Hemiptera	Metcalfa pruinosa voucher NSMK:IN20191149 cytochrome c oxidase subunit I (COI) gene, partial cds; mitochondrial	0.9126	MN609256.1	2019-11-24	Korea	N	Y
Hemiptera	Metcalfa pruinosa voucher NSMK:IN20191148 cytochrome c oxidase subunit I (COI) gene, partial cds; mitochondrial	0.9126	MN609255.1	2019-11-24	Korea	N	Y
Hemiptera	Metcalfa pruinosa voucher NSMK:IN20191147 cytochrome c oxidase subunit I (COI) gene, partial cds; mitochondrial	0.9126	MN609254.1	2019-11-24	Korea	N	Y
Hemiptera	Metcalfa pruinosa voucher NSMK:IN20191146 cytochrome c oxidase subunit I (COI) gene, partial cds; mitochondrial	0.9126	MN609253.1	2019-11-24	Korea	N	Y
Hemiptera	Metcalfa pruinosa voucher NSMK:IN20191145 cytochrome c oxidase subunit I (COI) gene, partial cds; mitochondrial	0.9126	MN609252.1	2019-11-24	Korea	N	Y
Hemiptera	Metcalfa pruinosa voucher NSMK:IN20191144 cytochrome c oxidase subunit I (COI) gene, partial cds; mitochondrial	0.9126	MN609251.1	2019-11-24	Korea	N	Y
Hemiptera	Rickettsia endosymbiont of Macrolophus sp. partial coxA gene for cytochrome c oxidase subunit I, isolate Kp	0.9116	HE583223.1	2011-10-02	Laboratory strain, originating from Koppert BV	Y	NA
Hymenoptera	Eucharitidae sp. ASEUA042-11 cytochrome oxidase subunit 1 (COI) gene, partial cds; mitochondrial	0.9501	KC182291.1	2013-11-19	Canada	N	Y
Hymenoptera	Eucharitidae sp. ASEUA024-11 cytochrome oxidase subunit 1 (COI) gene, partial cds; mitochondrial	0.9485	KC182318.1	2013-11-19	Canada	N	Y
Hymenoptera	Hymenoptera sp. SSWLD2149-13 voucher BIOUG06368-A05 cytochrome oxidase subunit 1 (COI) gene, partial cds; mitochondrial	0.9289	KM562170.1	2019-05-09	Canada	N	Y
Hymenoptera	Formicidae sp. NZAC 03012775 voucher NZAC:03012775 cytochrome oxidase subunit I (COI) gene, partial cds; mitochondrial	0.9218	KP421783.1	2017-02-03	New Zealand	N	Y
Hymenoptera	Hymenoptera sp. BOLD-2016 voucher BIOUG19373-B06 cytochrome oxidase subunit 1 (COI) gene, partial cds; mitochondrial	0.9203	KR931610.1	2018-06-01	Canada	N	Y
Hymenoptera	Hymenoptera sp. ASAHY844-13 voucher BIOUG07488-G11 cytochrome oxidase subunit 1 (COI) gene, partial cds; mitochondrial	0.9186	KM996857.1	2018-05-30	Canada	N	Y
Hymenoptera	Hymenoptera sp. ASAHY861-14 voucher BIOUG09328-A05 cytochrome oxidase subunit 1 (COI) gene, partial cds; mitochondrial	0.9173	KM996859.1	2018-05-30	Canada	N	Y
Hymenoptera	Hymenoptera sp. ASAHY946-14 voucher BIOUG09328-H06 cytochrome oxidase subunit 1 (COI) gene, partial cds; mitochondrial	0.9161	KM996197.1	2018-05-30	Canada	N	Y
Hymenoptera	Hymenoptera sp. ASAHY926-14 voucher BIOUG09328-F10 cytochrome oxidase subunit 1 (COI) gene, partial cds; mitochondrial	0.9139	KM995931.1	2018-05-30	Canada	N	Y
Hymenoptera	Hymenoptera sp. BOLD:ACE5209 voucher BIOUG04529-H10 cytochrome oxidase subunit 1 (COI) gene, partial cds; mitochondrial	0.8171	KM568038.1	2019-05-09	Canada	N	Y
Hymenoptera	Hymenoptera sp. BOLD:ACE5209 voucher BIOUG03191-B05 cytochrome oxidase subunit 1 (COI) gene, partial cds; mitochondrial	0.8042	KM565576.1	2019-05-09	Canada	N	Y
Mandibulata	Mandibulata sp. NZAC 03011268 voucher NZAC:03011268 cytochrome oxidase subunit I (COI) gene, partial cds; mitochondrial	0.9674	KP421611.1	2017-02-03	New Zealand	N	Y
Megaloptera	Rickettsia endosymbiont of Sialis lutaria isolate SLut2 cytochrome c oxidase subunit I (coxA) gene, partial cds	0.9095	MF156672.1	2017-08-29	UK	Y	NA
Megaloptera	Rickettsia endosymbiont of Sialis lutaria isolate SLut1 cytochrome c oxidase subunit I (coxA) gene, partial cds	0.9095	MF156671.1	2017-08-29	UK	Y	NA
Odonata	Calopteryx maculata cytochrome oxidase subunit 1 (COI) gene, partial cds; mitochondrial	0.9298	KM383849.1	2016-06-15	USA	N	N

### Sheet: Table_5_GenBank_IDs
Table 4. GenBank accession IDs for the sequences obtained in this study
	16S	glta	atpa	COI
N11_830	MT507651
N14_1462	MT507652
N17_1479	MT507653
N17_eyeless_1621	MT507654	MT524989	MT515460
N34_1505	MT507655	MT524990		MT515479
N35_1493	MT507656	MT524991
N36_1509	MT507657		MT515461
N37_1513	MT507658		MT515462
S1_1148	MT507659		MT515463
S15_1167	MT507660		MT515464	MT515480
S16_1568	MT507661	MT524992	MT515465
S28_1364	MT507662
S29_1366	MT507663	MT524993	MT515466
S30_1526	MT507664	MT524994	MT515467	MT515481
S32_1565	MT507665	MT524995	MT515468
S33_1582			MT515469	MT515482
S34_1177			MT515470
S37_1535		MT524996	MT515471	MT515483
S38_1540	MT507666	MT524997	MT515472
S39_1542	MT507667	MT524998
S39_black_1374	MT507668
S40_1546			MT515473
S41_1549	MT507669	MT524999	MT515474	MT515484
S43_1551	MT507670		MT515475
S44_1556	MT507671	MT525000	MT515476
S45_1560	MT507672			MT515485
S48_1575	MT507673	MT525001	MT515477
S50_1965	MT507674	MT525002	MT515478	MT515486
